# Human amygdala volumetric patterns convergently evolved in cooperatively breeding and domesticated species

**DOI:** 10.1101/2023.05.30.542860

**Authors:** Paola Cerrito, Judith M. Burkart

## Abstract

**Purpose:** The amygdala is a hub in brain networks that supports social life and fear processing. Compared to other apes, humans have a relatively larger lateral nucleus of the amygdala, which is consistent with both the self-domestication and the cooperative breeding hypothesis of human evolution.

**Methods:** Here, we take a comparative approach to the evolutionary origin of the relatively larger lateral amygdala nucleus in humans. We carry out phylogenetic analysis on a sample of 17 mammalian species for which we acquired single amygdala nuclei volumetric data.

**Results:** Our results indicate that there has been convergent evolution toward larger lateral amygdala nuclei in both domesticated and cooperatively breeding mammals.

**Conclusion:** These results suggest that changes in processing fearful stimuli to reduce fear-induced aggression, which are necessary for domesticated and cooperatively breeding species alike, tap into the same neurobiological proximate mechanism. However, humans show not only changes in processing fearful stimuli but also in prosociality. Since cooperative breeding, but not domestication, is also associated with prosociality, a prominent role of the former during human evolution is more parsimonious, whereas self-domestication may have been involved as an additional stepping stone.
