## Supplementary material for "Human amygdala volumetric patterns convergently evolved in cooperatively breeding and domesticated species": Data S1

### Sheet: Data S1
Species	Cooperative breeder	Domesticated	Elicit binary	AC	Basolateral	Lateral	Basal	Accessory Basal	Allonursing	Communal work	Protection	Male provisioning	Others provisioning	Male care	Alloparental care only	Allocare sum	Amygdala Volumes References	Domestication and Allocare References
Sorex_araneus	0	0	0	0.001	0.00066	0.00026	7e-05	0.00014	5e-05	0	0	0	0	0	0	0	Rowniak et al 2022	Cerrito and Spear, 2022
Pongo_pygmaeus	0	0	0	0.591	0.339	0.115	0.171	0.054	0	0	0	0	0	0	0	0	Barger et al 2007	Cerrito and Spear, 2022
Oryctolagus_cuniculus	0	1	1	0.021	0.011	0.005	0.003	0.002	0	0	0	0	0	0	0	0	Rowniak et al 2022	Cerrito and Spear, 2022
Cavia_porcellus	0	1	1	0.01	0.005	0.003	0.002	0.001	0.05	0	0	0	0	0	0	0.05	Rowniak et al 2022	Cerrito and Spear, 2022
Sus_scrofa	0	1	1	0.165	0.097	0.043	0.037	0.018	0.25	0	0	0	0	0	0	0.25	Rowniak et al 2022	Cerrito and Spear, 2022
Macaca_nemestrina	0	0	0	0.261	0.147	0.054	0.074	0.019	0	0	0.5	0	0	0	0	0.5	Carlo et al., 2010	Cerrito and Spear, 2022
Macaca_fascicularis	0	0	0	0.081	0.048	0.018	0.021	0.009	0	0	0.5	0	0	0	0.041	0.541	Carlo et al., 2010	Cerrito and Spear, 2022
Pan_paniscus	0	0	0	0.643	0.427	0.146	0.213	0.067	0	0.5	0.5	0.05	0	0	0	1.05	Barger et al 2007	Cerrito and Spear, 2022
Gorilla_gorilla	0	0	0	0.653	0.433	0.1	0.243	0.091	0	0.5	0.5	0	0	0.05	0	1.05	Barger et al 2007	Cerrito and Spear, 2022
Rattus_norvegicus	0	0	0	0.011	0.003	0.001	0.001	0.001	0.05	1	0	0	0	0	0	1.05	Chareyron et al., 2011	Cerrito and Spear, 2022
Macaca_mulatta	0	0	0	0.168	0.099	0.035	0.043	0.021	0.1	0.5	0.5	0	0	0.01	0.022	1.132	Carlo et al., 2010; Chareyron et al 2012	Cerrito and Spear, 2022
Pan_troglodytes	0	0	0	0.658	0.411	0.126	0.212	0.072	0	0.5	0.5	0.05	0.05	0	0.038	1.138	Barger et al 2007	Cerrito and Spear, 2022
Hylobates_lar	0	0	0	0.261	0.152	0.05	0.075	0.026	0	0	1	0.1	0.1	0	0	1.2	Barger et al 2007	Cerrito and Spear, 2022
Sapajus_apella	0	0	0	0.21	0.123	0.046	0.058	0.019	0.25	0	0.5	0.5	0.5	0.1	0.25	2.1	Carlo et al., 2010	Cerrito and Spear, 2022
Vulpes_vulpes	1	0	1	0.07	0.042	0.02	0.014	0.009	0.1	1	1	1	0.5	0	0	3.6	Rowniak et al 2022	Cerrito and Spear, 2022
Callithrix_jacchus	1	0	1	0.039	0.025	0.011	0.01	0.003	0	1	1	1	1	0.5	0.4	4.9	Carlo et al., 2010	Cerrito and Spear, 2022
Homo_sapiens	1	0	1	1.903	1.212	0.573	0.441	0.198	0.5	1	1	1	1	0.2	0.5	5.2	Barger et al 2007	Cerrito and Spear, 2022
